# Serine activates defense mechanisms via glutamate receptor-like channel 3.4 and calcium-dependent protein kinase 5 signaling in plants

**DOI:** 10.1101/2025.04.04.647287

**Authors:** Kyounghee Lee, Amanda Navodani, Janint Camacho, Heejin Yoo

## Abstract

Amino acids are fundamental building blocks of proteins, as well as essential metabolites for plant growth and development. Beyond their metabolic roles, amino acids have been increasingly recognized as regulators of plant immunity. However, the molecular mechanisms by which amino acids modulate defense responses remain unclear. In this study, we identify a novel function for serine as a defense-priming signal. Serine pretreatment enhances immune gene expression and primes plants for a more rapid and robust response to pathogen infection, resulting in a significant delay in programmed cell death (PCD) during effector-triggered immunity (ETI). We further demonstrate that serine-induced defense activation is mediated by glutamate receptor-like calcium channel 3.4 (GLR3.4), which subsequently activates calcium-dependent protein kinase 5 (CPK5). CPK5 in turn phosphorylates WRKY transcription factors, including WRKY33, to induce key immune genes. Our findings uncover a previously unrecognized serine-initiated signaling pathway that primes plant defense, highlighting both its mechanistic novelty and its potential application in sustainable agriculture. Given that serine is a naturally occurring metabolite, its exogenous application—or the use of structurally similar analogs—may offer a cost-effective, environmentally friendly, and non-genetic strategy to enhance disease resistance in crops.
