## Supplementary Data Set for "Serine activates defense mechanisms via glutamate receptor-like channel 3.4 and calcium-dependent protein kinase 5 signaling in plants"

### Sheet: Table S1
Supplementary Data Set S1. Primer sequences used in this study.
Primer Name	Sequence
PP2A-qPCR Forward primer	5'-TATCGGATGACGATTCTTCGTGCAG-3'
PP2A-qRCR Reverse primer	5'-GCTTGGTCGACTATCGAATGAGAG-3'
NHL10-qPCR Forward primer	5'-TAGCCGCTCTCATCTTCTGG-3'
NHL10-qRCR Reverse primer	5'-GGAACAGTGAGGGCTAGGTT-3'
PAD3-qPCR Forward primer	5'-GGTACGGGATAAATCTCTATGA-3'
PAD3-qRCR Reverse primer	5'-AGATACAGTCGATGAACCTAC-3'
ICS1-qPCR Forward primer	5'-GGCAGGGAGACTTACG-3'
ICS1-qRCR Reverse primer	5'-AGGTCCCGCATACATT-3'
PR1-promoter-Forward primer	5'-CTCATACACTCTGGTGGG-3'
PR1-promoter-Reverse primer	5'-TTGGCACATCCGAGTC-3'
ALD1-CDS-Forward primer	5'-GTGCAAGATCCTACCTTCCCGGC-3'
ALD1-CDS-Reverse primer	5'-CGGTCCTTGGGGTCATAGCCAGA-3'
FMO1-CDS-Forward primer	5'-TCTTCTGCGTGCCGTAGTTTC-3'
FMO1-CDS-Reverse primer	5'-CGCCATTTGACAAGAAGCATAG-3'
